# A new parallel high-pressure packing system enables rapid multiplexed production of capillary columns

**DOI:** 10.1101/2021.02.26.433033

**Authors:** Johannes B. Müller-Reif, Fynn M. Hansen, Lisa Schweizer, Peter V. Treit, Philipp E. Geyer, Matthias Mann

**Affiliations:** Department of Proteomics and Signal Transduction, Max Planck Institute of Biochemistry, Martinsried, Germany; NNF Center for Protein Research, Faculty of Health Sciences, University of Copenhagen, Copenhagen, Denmark; OmicEra Diagnostics GmbH, Planegg, Germany

## Abstract

Reversed-phase high performance liquid chromatography (HPLC) is the most commonly applied peptide separation technique in mass spectrometry (MS)-based proteomics. Particle-packed capillary columns are predominantly used in nano-flow HPLC systems. Despite being the broadly applied standard for many years capillary columns are still expensive and suffer from short lifetimes, particularly in combination with ultra-high-pressure chromatography systems. For this reason, and to achieve maximum performance, many laboratories produce their own in-house packed columns. This typically requires a considerable amount of time and trained personnel. Here, we present a new packing system for capillary columns enabling rapid, multiplexed column production with pressures reaching up to 3000 bar. Requiring only a conventional gas pressure supply and methanol as driving fluid, our system replaces the traditional setup of helium pressured packing bombs. By using 10x multiplexing, we have reduced the production time to just under 2 minutes for several 50 cm columns with 1.9 µm particle size, speeding up the process of column production 40 to 800 times. We compare capillary columns with various inner diameters (ID) and length packed under different pressure conditions with our newly designed, broadly accessible high-pressure packing station.

**One sentence summary:** A newly constructed parallel high-pressure packing system enables the rapid multiplexed production of capillary columns.
