## Supplementary Table for "A new parallel high-pressure packing system enables rapid multiplexed production of capillary columns"

### Sheet: HP-parts
Parts
A new parallel high-pressure packing system enables rapid multiplexed production of capillary columns Authors: Johannes B. Müller-Reif‡,‖, Fynn M. Hansen‡, Lisa Schweizer‡, Peter V. Treit‡, Philipp E. Geyer‡,‖,¶, Matthias Mann‡,¶,*
Authors: Johannes B. Müller-Reif, Fynn M. Hansen, Lisa Schweizer, Peter V. Treit, Philipp E. Geyer, Matthias Mann
	Vendor	Part	Specification	Part Nr./Vendor link	quantity
Commercial	Maximator	Pump	Maximator HD Pump	M189-3PE-EPDM	1x
		Gland	Metric M16 x 1,5	VFT-65G4H	12x
		Collar	Metric M16 x 1,5	VFT-65C4H	15x
		Cross	Maximator	VFT-Z-65X4H	6x
		Nipple	65TU4H-2.75-316	65TU4H-316	20x
		Air control unit	Maximator for MSF-Pumps	C1 M, M0	1x
		Safety valve	Maximator, 6 bar, G1/4		1x
		Plug	Maximator	65N4H-2.75-316	10x
		Ventil	Maximator	65V4H071 3780.0239	1x
		T-piece	Maximator	3780.04	1x
		Bent tubing	Maximator	65TL4H-100-100-90-25-316	1x
		Manometer	Maximator, 4000bar, D:100 mm, Anschluß 4H, (9/19"18UNF) unten		1x
		Gland	Maximator	65G4H, 3780.0312,	1x
	RS components	Motor	RS pro	Motor	10x
		Magnet	Eclipse	Magnet	10x
		Power supply	Kert	Power_supply	1x
		Measuring line		Cable1	2x
		Measuring line		Cable2	2x
		Cable		Cable3	4x
		Stirring bar	Fisherbrand	PTFE Stirrer bar Micro 7x2	10x
		Stirring bar	Fisherbrand	PTFE Stirrer bar Micro 5x3	10x
		Gas pressure line connection			1x
		PEEK ferrule	IDEX	PEEK MicroTight Ferrule	consumable
Custom made		Base platte & sockets	55 x 80 x 1 cm		1x
		Peek fittings	made out of regular PEEK	PEEK	10x
		Peek screw cap	made out of GF 30% PEEK	GF-PEEK	consumable
		Motor rack	Suppl fig. 4		2x
		Magnet holder	3D printed		10x
		Packing chamber	Suppl fig. 3		10x
